# An optimal growth law for RNA composition and its partial implementation through ribosomal and tRNA gene locations in bacterial genomes

**DOI:** 10.1101/2021.02.05.429890

**Authors:** Xiao-Pan Hu, Martin J. Lercher

## Abstract

The distribution of cellular resources across bacterial proteins has been quantified through phenomenological growth laws. Here, we describe a complementary bacterial growth law for RNA composition, emerging from optimal cellular resource allocation into ribosomes and ternary complexes. The predicted decline of the tRNA/rRNA ratio with growth rate agrees quantitatively with experimental data. Its regulation appears to be implemented in part through chromosomal localization, as rRNA genes are typically closer to the origin of replication than tRNA genes and thus have increasingly higher gene dosage at faster growth. At the highest growth rates in *E. coli*, the tRNA/rRNA ratio appears to be regulated entirely through this effect.
