## Supplemental Tables for "An optimal growth law for RNA composition and its partial implementation through ribosomal and tRNA gene locations in bacterial genomes"

### Sheet: Table S1
Species	Data source	Growth rate (h-1)	TC per ribosome
Escherichia coli	Schmidt et al. 2016 [1]*	0.12	14.79
		0.2	13.68
		0.26	13.52
		0.3	15.7
		0.35	13.5
		0.4	14.62
		0.42	13.45
		0.44	12.57
		0.46	10.51
		0.47	11.09
		0.47	12.9
		0.5	11.43
		0.55	10.95
		0.55	10.62
		0.58	11.56
		0.63	9.34
		0.65	10.21
		0.66	11.1
		1.27	10
		1.9	7.94
	Dong et al. 1996 [2]	0.28	12.85
		0.49	9.91
		0.74	7.69
		1.11	7.86
		1.73	6.83
	Skjold et al. 1973 [3]	0.3	18
		0.63	16
		1.04	12
		1.87	9
	Forchhammer and Lindahl 1971 [4]	0.38	16.25
		0.6	15.36
		1.04	13.14
		1.46	10.24
		1.73	8.77
	Furano 1975 [5]	0.15	14
		0.3	15
		0.83	11
		1.39	8
Notes
* The ribosome content in Schmidt's dataset is the averaged (arithmetic mean) content of all ribosomal proteins.
Refs
1. Schmidt A, Kochanowski K, Vedelaar S, Ahrne E, Volkmer B, Callipo L, et al. The quantitative and condition-dependent Escherichia coli proteome. Nat Biotechnol. 2016;34:104–10.
2. Dong H, Nilsson L, Kurland CG. Co-variation of tRNA Abundance and Codon Usage in Escherichia coli at Different Growth Rates. J Mol Biol. 1996;260:649–63.
3. Skjold AC, Juarez H, Hedgcoth C. Relationships among deoxyribonucleic acid, ribonucleic acid, and specific transfer ribonucleic acids in Escherichia coli 15T- at various growth rates. J Bacteriol. 1973;115:177–87.
4. Forchhammer J, Lindahl L. Growth rate of polypeptide chains as a function of the cell growth rate in a mutant of Escherichia coli 15. J Mol Biol. 1971;55:563–8.
5. Furano A V. Content of elongation factor Tu in Escherichia coli. Proc Natl Acad Sci. 1975;72:4780–4.

### Sheet: Table S2
Species	Data source	Growth rate (h-1)	tRNA per rRNA (ribosome)	Notes
Bacillus subtilis	Doi and Igarashi 1964 [1]	0.152492	17.4077	Data read from Figure 2.
		0.415888	17.7122
		0.831777	13.4693
		1.03972	12.3015
Salmonella typhimurium	Rosset et al. 1966 [2]	0.228739	11.1099	Data from Table 2.
		0.672353	8.16442
		0.970406	8.08368
		1.22687	7.36512
Streptococcus pyogenes	Panos et al. 1965 [3]	0.554518	26.859	Data from Table.
		0.60997	22.0332
		0.741667	15.6979
Klebsiella aerogenes	Rosset et al. 1966 [2]	0.145561	11.4491	Data from Table 3.
		0.194081	11.1918
		0.554518	10.2639
		0.672353	10.9364
		0.727805	10.0978
		0.817914	10.1808
		1.06745	8.87594
		1.30312	8.2413
Synechococcus elongatus	Mann and Carr 1973 [4]	0.042	18.8758	Data from Table 1.
		0.042	21.0014
		0.102	20.8924
		0.109	18.8758
		0.137	19.1875
		0.2	21.0014
		0.216	22.1079
		0.229	16.371
Neurospora crassa	Alberghina et al. 1975 [5]	0.09	27.8722	Data from Table 2.
		0.18	29.608
		0.28	17.9058
		0.33	11.1106
		0.35	10.1057
		0.4	10.0247
		0.45	9.94119
		0.63	8.8319
Saccharomyces cerevisiae	Waldron and Lacroute 1975 [6]	0.0388162	12.2	Data from Table 4.
		0.0526792	12
		0.173287	11.2
		0.28419	10.4
		0.318848	10.2
		0.429751	9.5
Refs
1. Doi RH, Igarashi RT. Relation of Ribonucleic Acid Composition to Growth Rate and Dormancy in Bacillus subtilis. Nature. 1964;203:1092–4.
2. Rosset R, Julien J, Monier R. Ribonucleic acid composition of bacteria as a function of growth rate. J Mol Biol. 1966;18:308–20.
3. Panos C, Hynes LM, Cohen M. On RNA composition and growth rates of A streptococcus and derived stable L-form. Biochem Biophys Res Commun. 1965;19:62–6.
4. Mann N, Carr NG. A Constant Ratio of Transfer to Ribosomal Ribonucleic Acid in Anacystis nidulans Grown with Differing Mean Generation Times. Biochem Soc Trans. 1973;1:702–4.
5. Alberghina FAM, Sturani E, Gohlke JR. Levels and rates of synthesis of ribosomal ribonucleic acid, transfer ribonucleic acid, and protein in Neurospora crassa in different steady states of growth. J Biol Chem. 1975;250:4381–8.
6. Waldron C, Lacroute F. Effect of growth rate on the amounts of ribosomal and transfer ribonucleic acids in yeast. J Bacteriol. 1975;122:855–65.

### Sheet: Table S3
Species	RefSeq ID	Minimal doubling time (h)	Maximal growth rate μmax (h-1)	Genome size	Number of tRNA genes	Number of rRNA genes	Number of ribosome	tRNA position (the arithmetic mean of all tRNA genes)	rRNA position (the arithmetic mean of all rRNA genes)	Genomic tRNA/rRNA ratio	tRNA/rRNA dosage ratio
Clostridium perfringens 13	NC_003366	0.2	3.46574	3031430	95	30	10	0.234535	0.177935	9.5	8.82385
Erwinia carotovora atroseptica SCRI1043	NC_004547	0.2	3.46574	5064019	77	22	7.33333	0.44152	0.229162	10.5	6.80813
Vibrio cholerae	NC_002505	0.2	3.46574	2961149	94	25	8.33333	0.346961	0.173716	11.28	9.00932
Enterobacter sakazakii	NC_009778	0.23	3.01368	4368373	83	22	7.33333	0.443803	0.213029	11.3182	7.87726
Bacillus cereus ATCC 14579	NC_004722	0.3	2.31049	5411809	108	39	13	0.172501	0.101595	8.30769	7.44281
Aeromonas hydrophila	NC_008570	0.35	1.98042	4744448	128	31	10.3333	0.426824	0.17062	12.3871	9.30648
Escherichia coli MG1655	NC_000913	0.35	1.98042	4641652	86	22	7.33333	0.448181	0.204141	11.7273	8.89772
Salmonella typhimurium LT2	NC_003197	0.4	1.73287	4857450	85	22	7.33333	0.462932	0.210974	11.5909	8.92869
Staphylococcus aureus strain N315	NC_002745	0.4	1.73287	2814816	61	16	5.33333	0.549005	0.456599	11.4375	10.7829
Streptococcus pyogenes M1	NC_020540	0.4	1.73287	1831128	57	15	5	0.219929	0.249396	11.4	11.5734
Bacillus thuringiensis konkukian 97-27	NC_005957	0.42	1.65035	5237682	105	41	13.6667	0.168745	0.106321	7.68293	7.15564
Bacillus subtilis 168	NC_000964	0.43	1.61197	4215606	86	30	10	0.306462	0.159388	8.6	7.5447
Streptococcus thermophilus LMG18311	NC_006448	0.43	1.61197	1796846	67	18	6	0.176648	0.167208	11.1667	11.1453
Acinetobacter ADP1	NC_005966	0.5	1.38629	3598621	76	21	7	0.398602	0.299188	10.8571	10.0833
Bacillus anthracis Ames	NC_003997	0.5	1.38629	5227293	95	33	11	0.180861	0.111638	8.63636	8.06955
Clostridium tetani E88	NC_004557	0.5	1.38629	2799251	54	18	6	0.167803	0.096916	9	8.67375
Enterococcus faecalis V583	NC_004668	0.5	1.38629	3218031	68	12	4	0.366478	0.275199	17	16.1356
Haemophilus influenzae	NC_000907	0.5	1.38629	1830138	58	19	6.33333	0.397973	0.295424	9.15789	8.84288
Photorhabdus luminescens laumondii TTO1	NC_005126	0.5	1.38629	5688987	84	22	7.33333	0.441122	0.18499	11.4545	8.89883
Pseudoalteromonas haloplanktis	NC_007481	0.5	1.38629	3214944	106	28	9.33333	0.566969	0.241666	11.3571	9.31378
Pseudomonas aeruginosa PA01	NC_002516	0.5	1.38629	6264404	63	13	4.33333	0.548861	0.292997	14.5385	11.1562
Streptococcus pneumoniae TIGR4	NC_003028	0.5	1.38629	2160842	58	12	4	0.299405	0.187068	14.5	13.8728
Yersinia pseudotuberculosis	NC_006155	0.5	1.38629	4744671	82	22	7.33333	0.469409	0.207853	11.1818	8.97752
Klebsiella aerogenes KCTC 2190	NC_015663	0.53	1.30782	5280350	84	25	8.33333	0.412872	0.191001	10.08	8.29231
Bacillus licheniformis ATCC14580	NC_006322	0.58	1.19508	4222645	72	21	7	0.355818	0.199029	10.2857	9.23123
Clostridium acetobutylicum ATCC824	NC_003030	0.58	1.19508	3940880	73	33	11	0.38529	0.175194	6.63636	5.83248
Neisseria gonorrhoeae FA1090	NC_002946	0.58	1.19508	2153922	55	12	4	0.437487	0.410008	13.75	13.6145
Bacillus halodurans	NC_002570	0.6	1.15525	4202352	78	25	8.33333	0.328765	0.172938	9.36	8.47506
Listeria innocua Clip11262	NC_003212	0.6	1.15525	3011208	66	18	6	0.4961	0.401929	11	10.5077
Mannheimia succiniciproducens MBEL55E	NC_006300	0.6	1.15525	2314078	59	19	6.33333	0.51493	0.308928	9.31579	8.62813
Bacteroides fragilis	NC_006347	0.63	1.10023	5277274	74	18	6	0.499337	0.38576	12.3333	11.3835
Arcobacter butzleri	NC_009850	0.66	1.05022	2341251	54	15	5	0.42806	0.382946	10.8	10.6368
Shewanella oneidensis MR-1	NC_004347	0.66	1.05022	4969811	102	28	9.33333	0.61147	0.218874	10.9286	8.26941
Lactococcus lactis IL1403	NC_002662	0.7	0.99021	2365589	63	19	6.33333	0.273302	0.162022	9.94737	9.60245
Fusobacterium nucleatum	NC_003454	0.72	0.962704	2174500	47	15	5	0.328992	0.294332	9.4	9.29254
Neisseria meningitidis A	NC_003116	0.72	0.962704	2184406	58	12	4	0.44332	0.236133	14.5	13.6755
Actinobacillus pleuropneumoniae	NZ_LN908249	0.75	0.924196	2337633	62	19	6.33333	0.3674	0.252653	9.78947	9.53819
Streptococcus mutans UA159	NC_004350	0.75	0.924196	2032925	65	15	5	0.22335	0.214526	13	12.9823
Chromobacterium violaceum ATCC12472	NC_005085	0.8	0.866434	4751080	98	25	8.33333	0.466213	0.370508	11.76	11.1409
Staphylococcus epidermidis ATCC 12228	NC_004461	0.8	0.866434	2499279	60	16	5.33333	0.575073	0.40794	11.25	10.6948
Lactobacillus johnsonii NCC533	NC_005362	0.9	0.770164	1992676	78	18	6	0.335614	0.29147	13	12.8778
Ureaplasma urealyticum	NC_011374	0.9	0.770164	874478	30	6	2	0.558812	0.333833	15	14.9485
Gluconobacter oxydans 621H	NC_006677	0.94	0.737391	2702173	55	12	4	0.464346	0.331976	13.75	13.2762
Listeria monocytogenes strain EGD	NC_003210	1	0.693147	2944528	67	18	6	0.501344	0.402801	11.1667	10.8575
Mycoplasma gallisepticum R	NC_004829	1	0.693147	1012800	32	6	2	0.494317	0.429599	16	15.8979
Pasteurella multocida PM70	NC_002663	1	0.693147	2257487	56	19	6.33333	0.516361	0.433813	8.84211	8.6737
Thiomicrospira crunogena	NC_007520	1	0.693147	2427734	43	9	3	0.599149	0.427985	14.3333	13.7883
Wolinella succinogenes	NC_005090	1	0.693147	2110355	40	9	3	0.47408	0.375381	13.3333	13.0781
Pseudomonas putida KT2440	NC_002947	1.1	0.630134	6181873	75	22	7.33333	0.491182	0.280013	10.2273	9.12634
Thermoanaerobacter tengcongensis	NC_003869	1.1	0.630134	2689445	56	12	4	0.465909	0.349777	14	13.5997
Corynebacterium glutamicum	NC_006958	1.2	0.577623	3282708	60	18	6	0.477757	0.384576	10	9.76144
Thermotoga maritima	NC_000853	1.2	0.577623	1860725	46	3	1	0.401235	0.037332	46	43.5989
Yersinia pestis CO92	NC_003143	1.25	0.554518	4653728	70	19	6.33333	0.478289	0.242618	11.0526	10.1871
Bdellovibrio bacteriovorus	NC_005363	1.4	0.495105	3782950	36	6	2	0.535214	0.663573	18	18.6368
Bordetella bronchiseptica RB50	NC_002927	1.42	0.488132	5339179	56	9	3	0.501024	0.56825	18.6667	19.1704
Bacteroides thetaiotaomicron VPI5482	NC_004663	1.47	0.471529	6260361	71	15	5	0.563006	0.458362	14.2	13.6576
Pseudomonas syringae tomato DC3000	NC_004578	1.47	0.471529	6397126	63	15	5	0.513064	0.330306	12.6	11.6781
Campylobacter jejuni	NC_002163	1.5	0.462098	1641481	43	9	3	0.465034	0.461244	14.3333	14.3289
Caulobacter crescentus	NC_002696	1.5	0.462098	4016947	51	6	2	0.574253	0.355211	25.5	24.1152
Deinococcus radiodurans chromosome1	NC_001263	1.5	0.462098	2648638	48	8	2.66667	0.422011	0.171767	18	17.2632
Mycoplasma pulmonis UAB CTIP	NC_002771	1.5	0.462098	963879	29	4	1.33333	0.599803	0.42665	21.75	21.52
Sinorhizobium meliloti 1021	NC_003047	1.5	0.462098	3654135	51	9	3	0.562157	0.250865	17	15.8333
Bifidobacterium longum NCC2705	NC_004307	1.51	0.459038	2256640	57	12	4	0.487684	0.277347	14.25	13.8288
Lactobacillus plantarum WCFS1	NC_004567	1.6	0.433217	3308273	70	15	5	0.636644	0.500881	14	13.6233
Silicibacter pomeroyi	NC_003911	1.65	0.420089	4109437	50	9	3	0.496111	0.16285	16.6667	15.4274
Aquifex aeolicus	NC_000918	1.8	0.385082	1551335	44	6	2	0.527706	0.596884	22	22.1307
Haemophilus ducreyi 35000HP	NC_002940	1.8	0.385082	1698955	48	19	6.33333	0.396625	0.30326	7.57895	7.5159
Lactobacillus acidophilus NCFM	NC_006814	1.8	0.385082	1993560	61	13	4.33333	0.413091	0.324238	14.0769	13.9444
Streptococcus agalactiae 2603VR	NC_004116	1.8	0.385082	2160267	80	21	7	0.177005	0.174817	11.4286	11.4278
Methylococcus capsulatus	NC_002977	1.87	0.370667	3304561	46	6	2	0.492577	0.357546	23	22.4925
Arthrobacter aurescens	NC_008711	2	0.346574	4597686	54	18	6	0.587597	0.293219	9	8.43687
Carboxydothermus hydrogenoformans	NC_007503	2	0.346574	2401520	49	12	4	0.422113	0.453424	12.25	12.2986
Chlorobium tepidum TLS	NC_002932	2	0.346574	2154946	50	6	2	0.459505	0.122368	25	24.1514
Methylobacillus flagellatus	NC_007947	2	0.346574	2971517	46	6	2	0.50116	0.271628	23	22.2689
Mycoplasma hyopneumoniae 232	NC_006360	2	0.346574	892758	30	3	1	0.61494	0.116099	30	30.357
Xanthomonas oryzae oryzae KACC10331	NC_010717	2	0.346574	5238555	54	6	2	0.548508	0.103444	27	24.1798
Zymomonas mobilis	NC_006526	2	0.346574	2056363	51	9	3	0.540461	0.239676	17	16.5066
Mycoplasma mycoides mycoides SC	NC_005364	2.2	0.315067	1211703	30	6	2	0.586665	0.512004	15	14.939
Sphingopyxis alaskensis	NC_008048	2.39	0.29002	3345170	45	3	1	0.624808	0.297058	45	43.0877
Helicobacter pylori	NC_000915	2.4	0.288811	1667867	36	7	2.33333	0.459047	0.401511	15.4286	15.3696
Mesorhizobium loti	NC_002678	2.4	0.288811	7036071	52	6	2	0.583879	0.491034	26	25.401
Mycoplasma capricolum	NC_007633	2.5	0.277259	1010023	30	6	2	0.486958	0.50903	15	15.0119
Thermus thermophilus HB27	NC_005835	2.5	0.277259	1894877	49	6	2	0.383645	0.213829	24.5	24.2021
Porphyromonas gingivalis W83	NC_002950	2.7	0.256721	2343476	53	12	4	0.48077	0.401483	13.25	13.1628
Agrobacterium tumefaciens C58	NC_003062	3	0.231049	2841580	41	6	2	0.551854	0.136148	20.5	19.7435
Bartonella henselae Houston-1	NC_005956	3	0.231049	1931047	43	7	2.33333	0.605072	0.438903	18.4286	18.2416
Bartonella quintana Toulouse	NC_005955	3	0.231049	1581384	42	6	2	0.611705	0.438123	21	20.8171
Francisella tularensis	NC_006570	3	0.231049	1892775	38	10	3.33333	0.45437	0.430535	11.4	11.3843
Nocardia farcinica	NC_006361	3	0.231049	6021225	53	9	3	0.373476	0.590537	17.6667	18.4378
Rhodobacter sphaeroides	NC_005296	3	0.231049	5459213	49	6	2	0.493968	0.242126	24.5	25.7208
Xanthomonas campestris	NC_003902	3	0.231049	5076188	53	6	2	0.605548	0.127671	26.5	24.5397
Legionella pneumophila pneumophila Philadelphia 1	NC_002942	3.3	0.210045	3397754	43	9	3	0.507567	0.249545	14.3333	13.976
Bordetella pertussis 12822	NC_002929	3.8	0.182407	4086189	51	9	3	0.487097	0.721808	17	17.4216
Rhodospirillum rubrum	NC_007643	3.8	0.182407	4352825	55	12	4	0.474616	0.375961	13.75	13.6051
Rubrobacter xylanophilus	NC_008148	3.85	0.180038	3225748	45	3	1	0.615623	0.830039	45	45.7948
Ralstonia solanacearum GMI1000	NC_003295	4	0.173287	3716413	54	9	3	0.594827	0.465461	18	17.7927
Dinoroseobacter shibae	NC_009952	4.08	0.169889	3789584	43	6	2	0.583492	0.345603	21.5	21.0544
Rickettsia conorii Malish 7	NC_003103	4.1	0.16906	1268755	33	3	1	0.522007	0.500056	33	32.9799
Gramella forsetii	NC_008571	4.17	0.166222	3798465	44	9	3	0.414505	0.509383	14.6667	14.7899
Helicobacter hepaticus ATCC51449	NC_004917	4.2	0.165035	1799146	36	3	1	0.576128	0.140951	36	35.3622
Methylobacterium extorquens	NC_010172	4.2	0.165035	5471154	58	15	5	0.438472	0.384309	11.6	11.5276
Symbiobacterium thermophilum	NC_006177	4.2	0.165035	3566135	97	18	6	0.325479	0.202656	16.1667	16.0068
Azoarcus sp EbN1	NC_006513	4.3	0.161197	4296230	58	12	4	0.520602	0.347328	14.5	14.2623
Delftia acidovorans	NC_010002	4.62	0.150032	6767514	80	15	5	0.510591	0.258274	16	15.4404
Leifsonia xyli xyli CTCB07	NC_006087	5	0.138629	2584158	45	3	1	0.506903	0.104587	45	44.1133
Moorella thermoacetica	NC_007644	5	0.138629	2628784	51	3	1	0.410422	0.114697	51	50.2488
Myxococcus xanthus	NC_008095	5	0.138629	9139763	65	12	4	0.582124	0.388237	16.25	15.6956
Treponema denticola ATCC35405	NC_002967	5	0.138629	2843201	44	6	2	0.548799	0.459243	22	21.8943
Propionibacterium acnes KPA171202	NC_006085	5.1	0.135911	2560265	45	9	3	0.518624	0.627649	15	15.0803
Xylella fastidiosa 9a5c	NC_002488	5.13	0.135116	2679306	49	6	2	0.393195	0.0902532	24.5	24.1324
Thermosynechococcus elongatus BP-1	NC_004113	5.4	0.128361	2593857	42	3	1	0.419737	0.00466731	42	41.2041
Chloroflexus aurantiacus	NC_010175	6	0.115525	5258541	49	9	3	0.582323	0.392515	16.3333	16.0731
Geobacter sulfurreducens PCA	NC_002939	6	0.115525	3814128	49	6	2	0.570914	0.501328	24.5	24.4005
Mycoplasma pneumoniae	NC_000912	6	0.115525	816394	37	3	1	0.679545	0.296159	37	36.8154
Synechococcus sp WH8102	NC_005070	6	0.115525	2434428	43	6	2	0.49124	0.3763	21.5	21.4044
Synechococcus elongatus PCC6301	NC_006576	6.1	0.113631	2696255	44	6	2	0.374346	0.226365	22	21.8627
Anaplasma phagocytophilum	NC_007797	7	0.099021	1471282	37	3	1	0.494479	0.261207	37	36.8262
Xanthomonas axonopodis	NC_016010	7	0.099021	4967469	54	6	2	0.601012	0.143375	27	26.173
Colwellia psychrerythraea	NC_003910	7.14	0.0970794	5373180	88	28	9.33333	0.583359	0.198797	9.42857	9.17053
Anabaena variabilis	NC_007413	8	0.0866434	6365727	47	12	4	0.521043	0.566545	11.75	11.7919
Coxiella burnetii RSA 493	NC_002971	8	0.0866434	1995488	42	3	1	0.586041	0.329798	42	41.7434
Nitrobacter winogradskyi	NC_007406	8	0.0866434	3402093	49	3	1	0.521285	0.309934	49	48.5821
Rhodoferax ferrireducens	NC_007908	8	0.0866434	4712337	45	6	2	0.592487	0.271406	22.5	22.0961
Leptospira interrogans serovar lai 56601 chr1	NC_004342	9	0.0770164	4338762	37	5	1.66667	0.448427	0.466021	22.2	22.2184
Rhodopseudomonas palustris	NC_007778	9	0.0770164	5331656	50	3	1	0.515818	0.354688	50	49.4409
Anaeromyxobacter dehalogenans	NC_007760	9.2	0.0753421	5013479	48	6	2	0.550127	0.684594	24	24.1712
Alcanivorax borkumensis	NC_008260	10	0.0693147	3120143	42	9	3	0.594431	0.384829	14	13.9125
Mycobacterium avium paratuberculosis k10	NC_002944	10	0.0693147	4829781	46	3	1	0.462486	0.86209	46	46.8677
Mycoplasma mobile 163K	NC_006908	10	0.0693147	777079	28	3	1	0.615612	0.449203	28	27.9652
Pirellula sp	NC_005027	10	0.0693147	7145576	76	3	1	0.411877	0.191584	76	74.8735
Rickettsia prowazekii	NC_000963	10	0.0693147	1111523	33	3	1	0.521575	0.515127	33	32.998
Rickettsia typhi wilmington	NC_006142	10	0.0693147	1111496	33	3	1	0.512896	0.508715	33	32.9988
Oenococcus oeni	NC_008528	10.5	0.066014	1780517	43	6	2	0.594269	0.631404	21.5	21.5133
Acidovorax avenae	NC_015138	11	0.0630134	5482170	52	9	3	0.579085	0.324127	17.3333	17.1205
Mycoplasma genitalium	NC_000908	12	0.0577623	580076	36	3	1	0.694405	0.600167	36	35.9845
Nostoc sp. PCC 7120	NC_003272	12	0.0577623	6413771	47	12	4	0.497412	0.429565	11.75	11.7078
Petrotoga mobilis	NC_010003	12	0.0577623	2169548	48	6	2	0.606396	0.67511	24	24.029
Psychromonas ingrahamii	NC_008709	12	0.0577623	4559598	85	31	10.3333	0.458428	0.313658	8.22581	8.18244
Synechocystis PCC6803	NC_000911	12	0.0577623	3573470	41	6	2	0.545452	0.564339	20.5	20.6231
Desulfovibrio vulgaris vulgaris Hildenborough	NC_002937	14	0.0495105	3570858	68	16	5.33333	0.472362	0.309976	12.75	12.6994
Salinibacter ruber	NC_007677	14	0.0495105	3551823	44	3	1	0.523736	0.133956	44	43.5842
Wolbachia endosymbiont TRS Brugia malayi	NC_006833	14	0.0495105	1080084	34	3	1	0.476865	0.496387	34	34.0049
Sorangium cellulosum	NC_010162	16	0.0433217	13033779	61	12	4	0.532827	0.656043	15.25	15.3976
Prochlorococcus marinus marinus CCMP1375	NC_005042	17	0.0407734	1751080	40	3	1	0.472723	0.407158	40	39.9742
Nitrosomonas europaea ATCC19718	NC_004757	18.5	0.0374674	2812094	41	3	1	0.463433	0.0501299	41	40.7532
Dehalococcoides ethenogenes 195	NC_002936	19	0.0364814	1469720	46	3	1	0.596276	0.289775	46	45.8952
Ehrlichia chaffeensis	NC_007799	19	0.0364814	1176248	37	3	1	0.514543	0.356952	37	36.9654
Mycobacterium tuberculosis	NC_000962	19	0.0364814	4411532	45	3	1	0.46347	0.66786	45	45.207
Bradyrhizobium japonicum USDA110	NC_004463	20	0.0346574	9105828	50	3	1	0.51088	0.18685	50	49.301
Desulfotomaculum reducens	NC_009253	20	0.0346574	3608104	70	24	8	0.338463	0.387105	8.75	8.75739
Anaplasma marginale	NC_004842	21.6	0.0320901	1197687	37	3	1	0.487403	0.313481	37	36.9658
Mycobacterium bovis bovis AF2122/97	NC_002945	23	0.0301368	4349904	45	3	1	0.464007	0.678447	45	45.1767
Chlamydia pneumonia A	NC_000922	24	0.0288811	1230230	38	3	1	0.46733	0.263339	38	37.9711
Chlamydia trachomatis	NC_010287	24	0.0288811	1038842	37	6	2	0.477185	0.285193	18.5	18.5315
Chlamydophila abortus S26/3	NC_004552	24	0.0288811	1144377	38	3	1	0.464971	0.263125	38	37.9648
Chlamydophila caviae GPIC	NC_003361	24	0.0288811	1173390	38	3	1	0.457937	0.256938	38	37.9641
Syntrophus aciditrophicus	NC_007759	24	0.0288811	3179300	49	3	1	0.573933	0.46522	49	48.9325
Trichodesmium erythraeum	NC_008312	25	0.0277259	7750108	38	5	1.66667	0.550323	0.702842	22.8	22.9042
Sodalis glossinidius	NC_007712	26	0.0266595	4171146	72	22	7.33333	0.456187	0.20259	9.81818	9.77988
Desulfotalea psychrophila LSv54	NC_006138	27	0.0256721	3523383	65	22	7.33333	0.460162	0.338899	8.86364	8.85015
Ehrlichia canis	NC_007354	28	0.0247553	1315030	36	3	1	0.508265	0.369631	36	35.9774
Tropheryma whipplei Twist	NC_004572	28	0.0247553	927303	50	3	1	0.502692	0.463554	50	49.9939
Candidatus Pelagibacter ubique	NC_007205	30	0.0231049	1308759	32	3	1	0.601863	0.297702	32	31.9592
Buchnera aphidicola Baizongia pistaciae	NC_004545	36	0.0192541	615980	31	3	1	0.383003	0.522084	31	31.0071
Candidatus Blochmannia floridanus	NC_005061	36	0.0192541	705557	37	3	1	0.472456	0.394462	37	36.9945
Wigglesworthia glossinidia brevipalpis	NC_004344	36	0.0192541	697724	34	6	2	0.520121	0.221448	17	16.9905
Acaryochloris marina	NC_009925	45	0.0154033	6503724	67	6	2	0.619355	0.650658	33.5	33.5148
Gloeobacter violaceus	NC_005125	72	0.00962704	4659019	45	3	1	0.489182	0.802364	45	45.0879
Syntrophobacter fumaroxidans	NC_008554	97.86	0.00708305	4990251	50	6	2	0.577944	0.532007	25	24.9943
Mycobacterium leprae	NC_002677	240	0.00288811	3268203	45	3	1	0.516715	0.821497	45	45.018
